# The evolution of antibiotic resistance is associated with collateral drug phenotypes in *Mycobacterium tuberculosis*

**DOI:** 10.1101/2022.10.31.514625

**Authors:** Natalie J.E. Waller, Chen-Yi Cheung, Gregory M. Cook, Matthew B. McNeil

## Abstract

The increasing incidence of drug resistance in *Mycobacterium tuberculosis* has diminished the efficacy of almost all available antibiotics, complicating efforts to combat the spread of this global health burden. Alongside the development of new drugs, optimised drug combinations are needed to improve treatment success and prevent the further spread of antibiotic resistance. Typically, antibiotic resistance leads to reduced sensitivity, yet in some cases the evolution of drug resistance can lead to enhanced sensitivity to unrelated drugs. This phenomenon of collateral sensitivity is largely unexplored in *M. tuberculosis* but has the potential to identify alternative therapeutic strategies to combat drug-resistant strains that are unresponsive to current treatments. To investigate the collateral impacts of drug resistance in *M. tuberculosis*, we generated an isogenic collection of mono-resistant strains in a PC2-approved avirulent background of *M. tuberculosis* against 23 structurally and functionally diverse antibiotics. Through drug susceptibility profiling, genomics, and evolutionary studies we provide evidence for the existence of collateral drug sensitivity in *M. tuberculosis*. In proof-of-concept studies, we demonstrate how collateral drug phenotypes can be targeted to select against and prevent the emergence of drug-resistant strains of *M. tuberculosis*. This study highlights that the evolution of drug resistance in *M. tuberculosis* leads to collateral drug responses that can be exploited to design improved drug regimens.
