## Supplemental Table 1 for "The evolution of antibiotic resistance is associated with collateral drug phenotypes in *Mycobacterium tuberculosis*"

### Sheet: Av. fold change (log3)
Average log3 fold change in susceptibility compared to parental strain
	RIF-1	RIF-11	RIF-21	FIX-1	LEV-1	LEV-2	LEV-11	LZD-1	LZD-2	LZD-3	KAN-1	KAN-32	STRP-2	STRP-8	STRP-20	CAP-1	CAP-11	CAP-12	PA824-8	PA824-21	PA824-41	CFZ-1	CFZ-3	CFZ-6	BDQ-2	BDQ-14	TB47-42	Q203-1	Q203-13	Q203-18	AZ7-11	PBTZ-1	PBTZ-2	INH-1	INH-11	INH-21	ETH-1	ETH-2	ETH-6	Cpd1-1	Cpd1-3	Cpd1-4	THP-18	THP-23	TAC-1	TAC-16	TAC-9	TCL-1
RIF	2.47	2.47	2.47	-0.74	0.13	-0.44	-0.29	-0.86	-0.33	-0.29	-0.09	-0.8	0.41	0.33	0.56	0.42	0.71	0.61	-0.18	-0.08	-0.02	-0.35	-0.18	-0.45	-0.62	0.23	-0.67	-0.77	-0.19	0.01	-0.01	-0.16	0.68	-0.03	-0.22	-0.62	-0.47	-0.35	0.82	-0.67	-0.37	-0.5	-1.78	-0.47	-1.65	-1.33	-1.59	-0.45
FIX	0.13	-0.03	0.24	2.12	0.23	0.12	0.34	0.46	0.31	0.24	-0.42	-0.49	0.54	0.51	0.11	0.15	-0.29	-0.72	0.11	0.29	-0.48	0.71	0.27	0.04	-0.32	0.21	ND	-0.32	-0.02	0.39	-0.21	-0.11	0.39	0.46	0.07	0.43	-0.57	-0.03	0.73	-0.06	0.38	0.09	-0.96	-0.22	-1.69	-0.6	-0.94	-0.9
LEV	0.02	0.25	-0.03	0.45	1.87	0.88	2.74	0.15	-0.25	0.33	0.47	0.1	0.13	0.44	0.28	0.3	0.06	0.1	-0.24	-0.5	-0.06	-0.29	-0.07	-0.27	0.17	-0.36	0.07	0.14	0.06	0.39	0.2	-0.03	-0.05	0.02	-0.54	-0.55	-0.19	-0.16	-0.31	0.2	0.02	0.17	-0.16	0.23	-0.28	0.13	-0.16	-0.42
NFT	-0.16	-0.07	-0.08	0.15	0.08	-0.29	0.09	-0.87	0.15	-0.56	0.54	-0.18	0.01	0.11	-0.05	0.12	0.73	0.37	0.01	0.11	-0.79	0.54	0.33	-0.08	0.31	0.19	0.18	-0.46	0.07	-0.27	-0.29	0.21	-0.14	-0.72	-0.73	-0.6	-1.63	-0.62	-0.05	0.08	-0.13	0.24	-0.31	-0.12	-0.47	-0.34	-0.16	0.44
LZD	-0.55	-0.44	-0.27	-0.1	0.14	-0.23	0.08	1.09	2.66	1.64	0.09	-0.29	-0.06	-0.31	-0.47	0.3	ND	ND	0.19	0.23	0.13	0.01	-0.57	-0.27	0.03	-0.1	-0.08	-0.29	0.19	-0.05	0.18	-0.09	0.3	-0.64	-0.38	-0.49	-0.66	-0.48	-0.09	-0.19	-0.26	-0.21	-0.52	-0.16	-0.39	-0.13	-0.13	ND
KAN	-0.04	0.06	0.5	-0.57	0.74	-0.13	-0.48	-0.59	-0.11	0.23	1.06	2.29	-0.15	0.29	0.1	0.31	0.49	0.42	-0.52	0.12	-0.18	0.12	0.06	0	-0.29	0.04	0.43	-0.57	0.12	0.17	0.48	0.09	-0.16	-0.1	-0.62	-0.31	-0.83	-0.61	-0.37	-0.15	0.12	0.21	-0.08	0.09	-0.37	-0.65	-0.38	-0.2
STRP	-0.36	-0.36	-0.42	-0.54	0.78	-0.26	0.28	-0.3	0.2	0.55	0.46	0.38	1.96	3.62	3.55	0.57	0.89	0.78	0.39	0.18	-0.12	-0.33	-0.21	-0.26	-0.14	0.36	-0.18	-0.15	-0.39	-0.37	-0.2	-0.06	0.07	-0.41	-0.38	-0.06	-1	-0.19	0.45	0.03	0.03	0.13	-0.35	0.1	-0.21	0.12	-0.12	0.35
CAP	-0.71	-0.85	-0.79	-0.12	-0.03	0.27	0.15	-0.98	-0.78	-0.61	0.78	3.76	-0.05	0.26	0.63	2.68	2.15	2.02	0.07	-0.01	-0.1	0.47	-0.31	-0.23	0.3	-0.03	0.75	-0.5	-0.43	-0.44	-0.03	0.57	0.24	-0.05	-0.14	-0.11	-0.85	-0.74	-0.87	-0.47	-0.59	-0.36	-0.2	0.37	0.29	0.1	0.22	0.24
PA824	-1.02	-1.04	-1.72	-0.77	-0.77	-0.31	-0.72	-0.23	0.62	-0.01	-0.2	-0.41	0.34	0.21	0.27	0.27	0.58	0.6	3.99	3.99	3.99	3.04	3.04	3.01	-1.14	0.13	-0.12	-0.83	-0.65	0.04	-0.8	-0.78	0.16	-1.25	-1.25	-0.67	-0.17	0.41	0.67	0.13	0.23	0.58	-0.73	-0.21	0.83	0.7	0.59	-0.02
CFZ	0.69	0.41	0.52	-0.57	0.09	-0.07	-0.29	0.44	0.51	0.34	0.09	-0.66	-0.22	-0.06	-0.67	-0.46	-0.6	-0.69	0.38	0.02	0.41	1.38	1.12	1.09	-0.05	1.27	-0.13	0.54	0.48	0.27	-0.14	1.02	1.31	0.08	-0.6	-0.3	-0.72	-0.27	-0.18	0.04	0.45	-0.08	-0.46	-0.25	-0.05	-0.78	-0.81	-0.82
BDQ	0.04	-0.32	-0.02	0.51	0.08	-0.29	-0.1	-0.48	-0.11	0.04	-0.12	-0.57	0.08	-0.1	0.01	0.17	0.21	-0.21	-0.28	-0.28	0.29	-0.32	-0.4	-0.08	2.86	1.78	-0.06	-0.26	-0.12	-0.3	-1.3	1.5	2.17	-1.08	-0.47	-0.64	0.28	-0.18	0.17	0.15	-0.12	-0.23	-0.88	-0.58	-0.54	-0.48	-0.65	-1.02
TB47	-0.22	-0.4	-0.79	0.63	0.07	-0.77	-0.18	-0.42	-0.42	0.01	-0.18	-1.89	-0.87	-1.58	-0.71	-1.2	-0.76	-1.03	-0.01	-0.31	-0.02	-0.2	-0.69	0.02	-0.03	0.47	2.9	2.33	2.33	2.41	-1.53	ND	ND	-1.09	-0.86	-1.16	-0.87	-0.77	-0.7	-0.49	-0.62	-0.37	-0.99	0.08	-0.41	-0.34	-0.22	-0.7
Q203	0.02	-0.26	-0.75	0.18	0.58	-0.75	0.21	-0.51	-0.81	0.22	0.28	-1.63	-0.61	-1.56	-0.35	-1.02	-0.83	-1.05	-0.07	-0.12	-0.34	-0.42	-0.35	-0.46	-0.51	0.36	2.46	2.5	2.52	2.69	-1.67	0.9	0.71	-1.1	-0.68	-0.8	-0.93	-0.93	-0.88	-0.75	-0.34	-0.09	-1.32	-0.1	-0.97	-0.75	-1.18	-0.86
AZ7	-0.5	-0.47	-0.29	-0.32	-0.02	-0.15	-0.36	0.09	0.22	0.2	-0.21	0.32	0.01	0.64	0.81	0.24	0.46	0.23	-0.84	-0.37	-0.43	-0.22	-0.47	-0.04	-0.28	0.67	-0.93	-0.63	-0.9	0.07	2.7	0.32	0.72	-0.41	-0.5	-0.6	0.28	0.07	0.89	-0.2	-0.27	-0.09	-0.04	0.05	-0.06	-0.01	-0.44	-0.44
PBTZ	-0.17	-0.22	-0.23	-0.42	-0.4	0.09	-0.51	-0.54	-0.15	0.02	0	0.02	-0.08	-0.34	-0.14	0.33	0.13	0.43	0	0.02	-0.01	-0.01	-0.61	-0.5	0.2	1.59	-0.03	-0.04	-0.09	-0.06	-0.03	2.18	1.62	-0.12	-0.42	-0.27	-0.09	-0.18	-0.15	-0.55	-0.3	0.29	-0.76	0.16	-0.15	-0.15	0.04	-0.23
INH	-0.6	-0.54	-0.55	-0.55	-0.3	-0.24	-0.35	-0.41	-0.15	-0.73	0.31	-0.27	0.02	-0.43	-0.49	-0.21	0.31	-0.09	-0.52	-0.23	-0.51	-0.55	-0.39	-0.33	-0.57	0.09	-0.66	-0.1	-0.51	0.17	-0.01	-0.39	0.04	2.72	2.76	2.76	0.76	0.77	0.74	-0.05	-0.2	-0.47	-0.37	-0.27	-0.49	-0.32	-0.41	-0.3
ETH	-0.72	-0.68	-0.5	-0.08	-0.12	-0.62	-0.7	-0.34	-0.79	-0.94	-0.29	-0.12	-0.16	-0.26	-0.35	0.25	-0.5	-0.25	-0.18	-0.75	-0.33	0.54	0.38	0.62	-0.05	-0.44	-0.24	-0.13	0.04	-0.09	0.21	-0.13	-0.1	-0.26	0.23	-0.57	3.34	2.38	1.97	-0.36	-0.58	-0.61	-0.39	-0.18	0.55	0.5	0.95	0.65
EMB	0.36	0.37	0.47	0.15	0.06	-0.6	-0.07	0.16	-0.22	-0.24	-0.27	-0.33	-0.2	-0.29	-0.37	0.07	0.71	-0.07	-0.4	-0.44	-0.22	-0.56	-0.37	-0.04	-0.58	-0.63	-0.56	-0.34	-0.31	-0.12	-0.34	0.05	-0.05	-0.44	-0.44	-0.48	0.16	0.01	0.49	-0.32	-0.37	0.24	0.14	0.26	0.33	0.16	-0.04	0.09
SQ109	-0.25	-0.32	-0.1	-0.11	-0.16	-0.31	0.45	-0.02	0.43	-0.13	-0.27	-0.07	-0.38	0.01	-0.26	0.02	0.37	0.11	-0.52	-0.2	-0.47	-0.26	-0.58	-0.37	-0.5	-0.41	-0.7	0.11	-0.43	-0.1	-0.21	0.79	0.7	-0.36	-0.2	-0.16	0.61	0.45	0.46	1.21	0.52	1.87	0.13	0.02	0.15	0.1	0.11	-0.19
Cpd1	-0.24	0.07	0.09	-0.44	0.12	-0.02	0.09	-0.3	0.1	-0.42	-0.46	-0.32	-0.23	0.02	-0.26	-0.12	0.35	0.88	-0.27	0.17	-0.16	0	-0.04	-0.12	-0.33	0.11	-0.3	-0.63	-0.25	-0.04	0.47	0.16	0.34	0.04	-0.6	-0.56	-0.03	-0.11	-0.51	2.33	2.58	2.89	-0.3	-0.24	-0.33	-0.17	-0.42	0.09
THP	0.07	0.2	0.3	0	0.08	-0.02	0.02	-0.16	-0.32	-0.34	-0.28	0.19	-0.27	-0.2	-0.15	0.25	-0.27	-0.37	-0.1	0.14	-0.04	0.18	-0.09	0.16	0.11	0.52	-0.4	-0.42	-0.16	-0.05	0.62	1.13	1.02	-0.03	-0.28	0.24	-0.08	-0.28	-0.29	0	-0.11	0.08	2.45	2.29	-0.51	-0.41	-0.06	-0.48
TAC	-0.61	-0.8	-0.47	0.08	0.15	0.04	-0.11	-0.29	-0.33	0.28	0.3	0.08	0.09	0.68	0.21	0.69	0.38	0.84	-0.09	0.22	0.36	0.28	-0.17	0.06	-0.64	-0.56	0.53	-1.29	-1.13	-0.88	-0.32	-0.85	-0.99	-1.09	-1.41	-1.65	0.13	-0.95	-0.65	0.08	-0.44	-0.62	-0.26	-0.17	2.22	2.48	2.53	2.32
TCL	-0.23	-0.1	0.32	-0.54	-0.88	-0.36	-0.85	-0.12	-0.27	0.08	-0.26	-0.05	-0.43	0.18	-0.35	0.17	0.79	0.85	-0.12	-0.09	-0.13	0.17	0.17	0.19	-0.33	0.51	-0.34	-0.47	-0.31	-0.11	-0.26	0.56	0.67	-0.8	-0.84	-0.75	0.7	-0.13	-0.28	0.08	0	-0.03	-0.12	0.06	1.48	1.7	1.86	1.46
ND = No data
