## Supplemental Table 2 for "The evolution of antibiotic resistance is associated with collateral drug phenotypes in *Mycobacterium tuberculosis*"

### Sheet: Compiled mutations
Strain	Most probable resistance conferring mutation		2nd		3rd		4th		5th		6th		7th		8th		9th		10th		11th		12th		13th		14th
	AA change	Nucleotide change	AA change	Nucleotide change	AA change	Nucleotide change	AA change	Nucleotide change	AA change	Nucleotide change	AA change	Nucleotide change	AA change	Nucleotide change	AA change	Nucleotide change	AA change	Nucleotide change	AA change	Nucleotide change	AA change	Nucleotide change	AA change	Nucleotide change	AA change	Nucleotide change	AA change	Nucleotide change
RIF-1	rpoB (S450L)	(C1349T)
RIF-11	rpoB (S450L)	(C1349T)	Rv3239c (18-silent)	(S54G)
RIF-21	rpoB (S450L)	(C1349T)
LZD-1		rrl(a2306c)	purL (429-transition)	(G1287A)	Rv2566 (P864L)	(C2591T)	sigA (H425Q)	(C1275G)	ppsC (frameshift)	(2685+C)
LZD-2	rplC (C154R)	(T460C)	PE_PGRS7 (839-silent)	(S2517C)	PE_PGRS7 (838-silent)	(R2514G)	PE_PGRS7 (837-silent)	(K2511G)	PE_PGRS13 (GX518GS)	(SW1554GT)	Rv2566 (P864L)	(C2591T)	sigA (H425Q)	(C1275G)	mas (1954-insertion)	(5862+C)	PPE52 (198-silent)	(G594A)
LZD-3		rrl(a2269a+t)	PE_PGRS7 (839-silent)	(S2517C)	PE_PGRS7 (838-silent)	(R2514G)	PE_PGRS7 (837-silent)	(K2511G)	Rv0885 (M14T)	(T41C)	sigA (H425Q)	(C1275G)
KAN-1	fusA1 (T584G)	(S1750A)	PE_PGRS7 (839-silent)	(S2517C)	PE_PGRS7 (838-silent)	(R2514G)	PE_PGRS7 (837-silent)	(K2511G)	ppsB (I896N)	(T2867A)
KAN-32		rrs (a1391g)	Rv2566 (P864L)	(C2591T)	sigA (H425Q)	(C1275G)	fadD26 (43-transition)	(G128A)	ppsA (408-frameshift)	(AC1223T)
STRP-2	gid (P75S)	(G223A)	fadD26 (43-transition)	(G128A)	Rv2566 (P864L)	(C2591T)	sigA (H425Q)	(C1275G)
STRP-8		rrs (c518t)	mce1F (36-transition)	(C115T)	oplA (X406D)	(S1216C)	dinG (D561A)	(T1682G)	ilvA (E336K)	(G1006A)	Rv2566 (P864L)	(C2591T)	sigA (H425Q)	(C1275G)	fadD26 (43-transition)	(G128A)
STRP-20		rrs (c514t)	PE_PGRS7 (839-silent)	(S2517C)	PE_PGRS7 (838-silent)	(R2514G)	PE_PGRS7 (837-silent)	(K2511G)	mkl (336-frameshift)	(1006-A)	Rv2566 (P864L)	(C2591T)	sigA (H425Q)	(C1275G)
LEV-1	gyrA (A90V)	(C269)	dnaK (Q572L)	(A1715T)
LEV-2	gyrB (R446C)	(C1336T)	PE_PGRS7 (839-silent)	(S2517C)	Rv2566 (P864L)	(C2591T)	sigA (H425Q)	(C1275G)	fadD26 (43)	(G128A)
LEV-11	gyrA (D94Y)	(G280T)
INH-1	katG (458-deletion)	(1373-CTTAA)
INH-11	katG (49-frameshift)	(146+A)	PE_PGRS13 (515-silent)	(R1545G)	PE_PGRS28 (408-silent)	(A1224G)
INH-21	katG (G169R)	(C505G)	ppsB (I896N)	(T2867A)
AZ7-11	dprE1 (Y314H)	(T940C)	PPE3 (P376A)	(C1126G)	IdtB (E252D)	(C756A)
THP-18	pks13 (T427A)	(T1279C)	fadD26 (43-transition)	(G128A)	PE_PGRS7 (839-silent)	(S2517C)	PE_PGRS7 (838-silent)	(R2514G)	yrbE2A (V19F)	(G55T)	Rv2566 (P864L)	(C2591T)	sigA (H425Q)	(C1275G)
THP-23	pks13 (T427A)	(T1279C)	dnaK (Q572L)	(A1715T)	PE_PGRS13 (516-silent)	(Y1548C)	PE_PGRS13 (GX518GS)	(SW1554GT)	Rv2917 (478-silent)	(G1434A)
BDQ-2	atpE (A63P)	(G187C)	PE_PGRS13 (Q391R)	(A1172G)	Rv1184c (118-transversion)	(T352A)
BDQ-14	rv0678 (65-deletion)	(193-G)	PPE3 (P376A)	(C1126G)	PE_PGRS7 (839-silent)	(S2517C)	PE_PGRS7 (838-silent)	(R2514G)	PE_PGRS7 (837-silent)	(K2511G)	mkl (336-frameshift)	(1006-A)	PE_PGRS13 (515-silent)	(R1545G)	PE_PGRS13 (516-silent)	(Y1548C)	PE_PGRS13 (GX518GS)	(SW1554GT)	Rv2566 (P864L)	(C2591T)	sigA (H425Q)	(C1275G)	ppsA (953-transversion)	(2858-C)
CFZ-1	fbiA (25-deletion)	(75-G)	Rv2787 (D22E)	(C66A)
CFZ-3	fbiC (T707P)	(A2119C)	PE_PGRS7 (839-silent)	(S2517)	PE_PGRS7 (838-silent)	(R2514G)	PE_PGRS7 (837-silent)	(K2511G)	PE_PGRS54 (535-silent)	(M1605A)
CFZ-6	fbiA (288-transition)	(G864A)
PA824-8	fbiA (299-deletion)	(895-G)	dnaK (Q572L)	(A1715T)	PE_PGRS7 (839-silent)	(S2517C)	PE_PGRS7 (838-silent)	(R2514G)	PE_PGRS7 (837-silent)	(K2511G)	PE_PGRS13 (515-silent)	(R1545G)	PE_PGRS13 (516-silent)	(Y1548C)	PE_PGRS13 (GX518GS)	(SW1554GT)	PPE29 (215-silent)	(C643T)
PA824-21	ddn (103-deletion)	(307-A)
PA824-41	fbiA (299-deletion)	(895-G)	dnaK (Q572L)	(A1715T)	PE_PGRS7 (839-silent)	(S2517C)	PE_PGRS7 (838-silent)	(R2514G)	PE_PGRS7 (837-silent)	(K2511G)	PPE29 (215-silent)	(C643T)
TB47-42	qcrB (M342V)	(A1024G)	PE_PGRS28 (407-silent)	(R1221A)	PE_PGRS28 (406-silent)	(A1218G)
992-1	mmpl3 (F644C)	(A1931C)	mkl (336-deletion)	(1006-A)	Rv2566 (P864L)	(C2591T)	sigA (H425Q)	(C1275G)	ppsA (953-deletion)	(2858-C)
992-3	mmpL3 (F255L)	(A763G)	PE_PGRS7 (839-silent)	(S2517C)	PE_PGRS7 (838-silent)	(R2514G)	PE_PGRS7 (837-silent)	(K2511G)	mkl (336-deletion)	(1006-A)	PE_PGRS13 (515-silent)	(R1545G)	Rv1597 (G59D)	(G176A)	Rv2566 (P864L)	(C2591T)	sigA (H425Q)	(C1275G)
992-4	mmpL3 (S591I)	(C1772A)	PE_PGRS7 (839-silent)	(S2517C)	mkl (258-deletion)	(772-GTGGT)	mbtF (34-deletion)	(101-A)	Rv2566 (P864L)	(C2591T)	sigA (H425Q)	(C1275G)	ppsB (L1289P)	(T3866C)
ETH-1	mshA (260-frameshift)	(778-G)	Rv0200 (108-deletion)	(323-G)	Rv2566 (P864L)	(C2591T)	sigA (H425Q)	(C1275G)
ETH-2	mshA (F355I)	(T1063A)	mkl (336-deletion)	(1006-A)	irtA (R836L)	(G2507T)	dosT (446-silent)	(C1338T)	Rv2566 (P864L)	(C2591T)	sigA (H425Q)	(C1275G)
ETH-6	mshC (D253G)	(T758C)	mkl (G53R)	(GGG157CGT)	mkl (E54D)	(G162C)	mkl (I140L)	(A418C)	nadD (V54A)	(A161G)	Rv2566 (P864L)	(C2591T)	sigA (H425Q)	(C1275G)	ppsC (777-transversion)	(T2330A)	Rv3134c (S139P)	(A415G)
TAC-1	mmaA4 (W248R)	(A742G)	mkl (336-deletion)	(1006-A)	purN (35-silent)	(S105C)	adoK (E150A)	(T449G)	Rv2566 (P864L)	(C2591T)	sigA (H425Q)	(C1275G)	ppsA (953-deletion)	(2858-C)
TAC-16	mmaA4 (S177I)	(C530A)	mkl (336-deletion)	(1006-A)	Rv2566 (P864L)	(C2591T)	sigA (H425Q)	(C1275G)
TAC-9	mmaA4 (181-insertion)	(543+T)	mkl (336-deletion)	(1006-A)	Rv2566 (P864L)	(C2591T)	sigA (H425Q)	(C1275G)	ppsA (953-deletion)	(2858-C)
Q203-1	qcrB (T313I)	(C938T)	PE_PGRS7 (839-silent)	(S2517C)	PE_PGRS7 (838-silent)	(R2514G)	PE_PGRS7 (837-silent)	(K2511G)	Rv2566 (P864L)	(C2591T)	sigA (H425Q)	(C1275G)	fadD28 (R562G)	(A1684G)
Q203-13	qcrB (T313A)	(A937G)	PE_PGRS13 (515-silent)	(R1545G)	PE_PGRS13 (516-silent)	(Y1548C)	PE_PGRS13 (GX518GS)	(SW1554GT)	echA9 (A276G)	(G827C)
Q203-18	qcrB (T313A)	(A937G)	PE_PGRS7 (839-silent)	(S2517C)	PE_PGRS7 (838-silent)	(R2514G)	PE_PGRS7 (837-silent)	(K2511G)	mkl (336-deletion)	(1006-A)	PE_PGRS13 (515-silent)	(R1545G)	PE_PGRS13 (516-silent)	(Y1548C)	PE_PGRS13 (GX518GS)	(SW1554GT)	Rv1157c (X44P)	(S130G)	adoK (E150A)	(T449G)	Rv2566 (P864L)	(C2591T)	sigA (H425Q)	(C1275G)	ppsA (953-deletion)	(2858-C)	Rv3433c (X406A)	(S1216C)
TCL-1	mmaA4 (184-transversion)	(G552C)	mkl (127-insertion)	(379+T)	Rv2566 (P864L)	(C2591T)	sigA (H425Q)	(C1275G)	ppsA (V523E)	(T1568A)
CAP-1	tlyA (K182N)	(G546T)	mkl (336-deletion)	(1006-A)	xylB (S2L)	(C5T)	Rv2566 (P864L)	(C2591T)	sigA (H425Q)	(C1275G)	ppsA (953-deletion)	(2858-C)
CAP-11	tlyA (106-deletion)	(317-C)	PPE3 (P376A)	(C1126G)	PE_PGRS7 (839-silent)	(S2517C)	PE_PGRS7 (838-silent)	(R2514G)	PE_PGRS7 (837-silent)	(K2511G)	PE_PGRS13 (515-silent)	(R1545G)	PE_PGRS13 (516-silent)	(Y1548C)	PE_PGRS13 (GX518GS)	(SW1554GT)	Rv1856c (X38D)	(Y113T)	Rv2566 (P864L)	(C2591T)	sigA (H425Q)	(C1275G)	ppsB (L1289P)	(T3866C)	PE_PGRS54 (535-silent)	(M1605A)
CAP-12	tylA(K182R)	(A545G)	Rv0007 (X184R)	(S551G)	PPE3 (P376A)	(C1126G)	PE_PGRS7 (839-silent)	(S2517C)	PE_PGRS7 (838-silent)	(R2514G)	PE_PGRS7 (837-silent)	(K2511G)	priA (595-silent)	(S1785C)	Rv1856c (X38D)	(Y113T)	Rv2566 (P864L)	(C2591T)	sigA (H425Q)	(C1275G)	ppsA (V523E)	(T1568A)	PE_PGRS54 (535-silent)	(M1605A)	Rv3723 (3-insertion)	(7+C)
PBTZ-1	rv0678 (Q51R)	(A152G)	PE_PGRS7 (839-silent)	(S2517C)	PE_PGRS7 (838-silent)	(R2514G)	PE_PGRS7 (837-silent)	(K2511G)	ppsB (I896N)	(T2687A)
PBTZ-2	rv0678 (R280W)	(C280T)	mkl (127-insertion)	(379+T)	Rv2566 (P864L)	(C2591T)	sigA (H425Q)	(C1275G)	ppsA (V523E)	(T1568A)
FIX-1	rpoB (Q1080R)	(A3239G)
