## Supplemental Table 3 for "The evolution of antibiotic resistance is associated with collateral drug phenotypes in *Mycobacterium tuberculosis*"

### Sheet: Sheet1
Table S3: Expanded informations for compounds used in this study
Antibiotic	Abbreviation	Target	Supplier	Catalogue/SKU number	Liquid MIC against M. tuberculosis mc26206 susceptible parent strain (µM)
Rifampicin	RIF	Transcription	Sigma-Aldrich	R3501	0.1
Fidaxomicin	FIX	Transcription	Sigma-Aldrich	SML1750	4
Linezolid	LZD	Translation	Sigma-Aldrich	PZ0014	3
Kanamycin	KAN	Translation	Sigma-Aldrich	60615	4
Streptomycin	STRP	Translation	Sigma-Aldrich	S9137	0.15
Capreomycin	CAP	Translation	Selleck Chemicals	S4234	1.1
Levofloxacin	LEV	DNA gyrase	Sigma-Aldrich	28266	0.8
Bedaquiline	BDQ	Bioenergetics	Toronto research chemicals	HY-14881	1
Clofazimine	CFZ	Bioenergetics	Sigma-Aldrich	C8895	0.5
Q203	Q203	Bioenergetics	Courtesy of Kevin Pethe		0.01
TB-47	TB47	Bioenergetics	Courtesy of Xiaoyun Lu		0.003
Pretomanid	PA824	Bioenergetics / cell wall	Sigma-Aldrich	SML1290	0.8
Isoniazid	INH	Cell wall	Sigma-Aldrich	I3377	0.5
Ethionamide	ETH	Cell wall	Sigma-Aldrich	E6005	10
Ethambutol	EMB	Cell wall	Sigma-Aldrich	E4630	3
PBTZ-169	PBTZ	Cell wall	Cayman Chemical	22202	0.001
AZ7371	AZ7	Cell wall	Cayman Chemical	19310	1
SQ109	SQ109	Cell wall	Sigma-Aldrich	SML1309	0.8
Thioacetazone	TAC	Cell wall	Santa Cruz Biotechnology	sc-358574	4
Thiocarlide	TCL	Cell wall	Cayman Chemical	10006976	5
Thiophene-2	THP	Cell wall	Sigma-Aldrich	SML1120	1.5
Compound-1	CPD1	Cell wall	Courtesy of Tanya Parish (Molecule #4 26)		0.1
Tunicamycin	TUN	Cell wall	abcam	ab120296	1.5
Nitrofurantoin	NFT	Undefined	Sigma-Aldrich	N7878	50
